# Three-dimensional biofilm growth supports a mutualism involving matrix and nutrient sharing

**DOI:** 10.1101/2020.10.26.355560

**Authors:** Heidi A. Arjes, Lisa Willis, Haiwen Gui, Yangbo Xiao, Jason Peters, Carol Gross, Kerwyn Casey Huang

## Abstract

Life in a three-dimensional structure such as a biofilm is typical for many bacteria, yet little is known about how strains with different genotypes interact in this context. Here, to systematically explore gene knockdowns across various three-dimensional contexts, we created arrayed libraries of essential-gene CRISPRi knockdowns in the model biofilm-forming bacterium *Bacillus subtilis* and measured competitive fitness during colony co-culture with a wild type-like parent on different media and at different knockdown levels. Partial knockdown led to a wide range of fitness phenotypes, with targeting of translation-related genes often leading to lower growth rates and rapid out-competition by the parent. Several knockdowns competed differentially in biofilms versus non-biofilm colonies, in some cases due to lack of a particular nutrient in one medium. Cells depleted for the alanine racemase AlrA died in monoculture, but co-cultures survived via nutrient sharing in a biofilm but not in liquid. This rescue was enhanced in biofilm co-culture with a parent unable to produce extracellular matrix, due to a mutualism involving nutrient and matrix sharing. Including *alrA*, we identified several examples of mutualism involving matrix sharing that occurred in a three-dimensional biofilm colony but not when growth was constrained to two dimensions. These findings demonstrate that growth in a three-dimensional biofilm can promote genetic diversity through sharing of secreted factors, and illustrate the role of matrix production in determining trajectories for biofilm evolution that may be relevant to pathogens and other environmental bacteria.
