## Supplemental Table 3 for "Three-dimensional biofilm growth supports a mutualism involving matrix and nutrient sharing"

### Sheet: Sheet1
Table S3 - Genes with different competetive fitness in LB vs. MSgg
Basal knockdown - cutoff is MSgg-LB less than -0.24 or greater than 0.25 at 48h
gene	MSgg	LB	MSgg-LB	gene product	Candidate metabolite
aroK	0.543433	0.988867	-0.445435	shikimate kinase
aroF	0.718564	1.14967	-0.431109	chorismate synthase	L-tryptophan
aroE	0.464725	0.87807	-0.413345	3-phosphoshikimate 1-carboxyvinyltransferase 5-enolpyruvoylshikimate-3-phosphate synthase
gatA	0.191924	0.587664	-0.395739	glutamyl-tRNAGln amidotransferase subunit A	glutamine
folC	0.435449	0.810101	-0.374652	folyl-polyglutamate synthase
sknR99	0.595915	0.925686	-0.329771	putative transcriptional regulator Xre family; skin element
gatB	0.321398	0.648616	-0.327219	glutamyl-tRNAGln amidotransferase subunit B
yqaE	0.714461	1.04075	-0.326292	putative transcriptional regulator Xre family; skin element
tagG	0.0350218	0.336994	-0.301972	teichoic acid precursors permease
dnaD	0.207341	0.486444	-0.279103	DNA-remodelling primosomal protein
fusA	0.194208	0.466607	-0.272399	elongation factor G
folD	0.570947	0.831398	-0.260451	methylenetetrahydrofolate dehydrogenase; methenyltetrahydrofolate cyclohydrolase
glyA	0.673529	0.917121	-0.243592	serine hydroxymethyltransferase	glycine/L-serine
cysS	0.10234	0.345338	-0.242998	cysteinyl-tRNA synthetase	cysteine
hbs	1.20096	0.948139	0.252818	non-specific DNA-binding protein HBsu; signal recognition particle-like SRP component
dapL	0.806921	0.516831	0.29009	N-acetyl-diaminopimelate deacetylase	lysine
hprT	0.848526	0.550827	0.297699	hypoxanthine-guanine phosphoribosyltransferase
gpsA	0.634603	0.335319	0.299284	NADPH-dependent glycerol-3-phosphate dehydrogenase
dxr	0.920133	0.617639	0.302493	1-deoxy-D-xylulose-5-phosphate reductoisomerase
asnB	0.733242	0.385237	0.348005	asparagine synthetase	asparagine
patA	0.960682	0.588705	0.371977	aminotransferase	lysine
Full knockdown - cutoff is MSgg-LB less than -0.32 or greater than 0.33 at 48h
gene	MSgg	LB	MSgg-LB	gene product	Candidate metabolite
aroF	0.103221	0.791737	-0.688516	chorismate synthase	L-tryptophan
aroK	0	0.598996	-0.598996	shikimate kinase
glyA	0	0.525932	-0.525932	serine hydroxymethyltransferase	glycine/L-serine
aroE	0.0280765	0.491757	-0.46368	3-phosphoshikimate 1-carboxyvinyltransferase 5-enolpyruvoylshikimate-3-phosphate synthase
guaB	0	0.451298	-0.451298	inosine-monophosphate dehydrogenase
folK	0	0.43562	-0.43562	7,8-dihydro-6-hydroxymethylpterin pyrophosphokinase
acpS48	0.433063	0.854488	-0.421425	holo-acyl carrier protein synthase
nadE	0	0.38126	-0.38126	ammonium-dependent NAD+ synthetase
trnH	0.546283	0.922278	-0.375995	tRNA-Asn	asparagine
groEL	0	0.374927	-0.374927	chaperonin large subunit
tilS	0	0.343834	-0.343834	tRNAile lysidine synthetase
sknR	0.577813	0.899172	-0.321359	putative transcriptional regulator Xre family; skin element
scpA	0.642241	0.308529	0.333712	chromosome condensation and partitioning factor
mntA	0.947797	0.592033	0.355764	manganese ABC transporter manganese binding lipoprotein	manganese
hprT	0.675065	0.189292	0.485773	hypoxanthine-guanine phosphoribosyltransferase
mgtE	0.675882	0.165457	0.510425	magnesium transporter	magnesium
racE	0.513357	0	0.513357	glutamate racemase	L-glutamate/D-glutamate
asnB	0.548313	0.00462131	0.543691	asparagine synthetase	asparagine
mrpA	0.903973	0.355963	0.54801	Na+/H+ antiporter
dapG	0.605963	0	0.605963	aspartokinase I alpha and beta subunits	L-aspartate
patA	0.886886	0	0.886886	aminotransferase	lysine
Bold = Chosen for follow-up study. We chose one gene per pathway (aroF), and omitted the Xre-related genes. We chose the candidate metabolites and tested all the candidates against all the metabolites

### Sheet: Sheet2
aroK
aroF
aroE
gatA
folC
gatB
sknR
tagG
dnaD
fusA
folD
glyA
cysS
hbs
dapL
hprT
gpsA
dxr
asnB
patA
guaB
folK
acpS48
nadE
trnH
groEL
tilS
scpA
mntA
mgtE
racE
mrpA
dapG
