## Supplemental Table 4 for "Three-dimensional biofilm growth supports a mutualism involving matrix and nutrient sharing"

### Sheet: Mutualism candidates
Table S4 - Genes that displayed mutualism
	gene	product	mutualism score	annotation 1	annotation 2	annotation 3	annotation 4	BSU#	note
P1F6	scpA	chromosome condensation and partitioning factor	0.588176	Information processing	DNA synthesis and modification	DNA condensation/ segregation	NA	BSU23220
P1E10	rnz	ribonuclease Z	0.484274	Information processing	RNA synthesis and degradation	RNases	NA	BSU23840	yqjK is alternative name
P1G11	mbl*	MreB-like morphogen	0.421469	Cellular processes	cell envelope and cell division	cell shape	NA	BSU36410
P1C3	racE	glutamate racemase	0.408336	Cellular processes	cell envelope and cell division	cell wall synthesis	biosynthesis of peptidoglycan	BSU28390
P1C6	rpsN*	ribosomal protein S14	0.407448	Information processing	protein synthesis, modification and degradation	translation	ribosomal proteins	BSU01290
P1C7	menE	O-succinylbenzoic acid-CoA ligase	0.350695	Metabolism	additional metabolic pathways	biosynthesis of cofactors	biosynthesis of menaquinone	BSU30790
P1H9	hlpB	essential DNA binding protein, putative nuclease component	0.32531	Information processing	DNA synthesis and modification	DNA repair/ recombination	NA	BSU10660
P1F8	frr	ribosome recycling factor	0.290139	Information processing	protein synthesis, modification and degradation	translation	translation factors	BSU16520
P1H3	yloU*	conserved hypothetical protein	0.268832	Unknown function	unknown function	unknown function	unknown function	BSU15830
P1F9	hbs	non-specific DNA-binding protein HBsu; signal recognition particle-like SRP component	0.254101	Information processing	DNA synthesis and modification	DNA condensation/ segregation	NA	BSU22790
P2C3	alrA	D-alanine racemase	0.224269	Cellular processes	cell envelope and cell division	cell wall synthesis	biosynthesis of peptidoglycan	BSU04640
P4A10	resC*	factor required for cytochrome c synthesis	0.196654	Metabolism	electron transport and ATP synthesis	respiration	respiration/ other	BSU23130
P3D11	menC	1-hydroxy-2-methyl-2-E-butenyl 4-diphosphate reductase	0.193014	Metabolism	lipid metabolism	biosynthesis of lipids	biosynthesis of isoprenoids	BSU25160	ispH alternative name, not above cutoff, but related to menaquinone
P3D12	menD	2-oxoglutarate decarboxylase and 2-succinyl-6-hydroxy-2,4-cyclohexadiene-1-carboxylate synthase	0.174755	Metabolism	additional metabolic pathways	biosynthesis of cofactors	biosynthesis of menaquinone	BSU30820	not above cutoff, but related to menaquinone
